# Comparative genomics of a novel *Erwinia* species associated with the Highland midge (*Culicoides impunctatus*)

**DOI:** 10.1101/2023.09.28.559968

**Authors:** Jack Pilgrim

## Abstract

*Erwinia* (Enterobacterales: Erwiniaceae) are a group of cosmopolitan bacteria best known as the causative agents of various plant diseases. However, other species in the group have been found to play important roles as insect endosymbionts supplementing the diet of their hosts. Here, I describe *Candidatus* Erwinia impunctatus (Erwimp) associated with the Highland midge *Culicoides impunctatus* (Diptera: Ceratopogonidae), an abundant biting pest in the Scottish Highlands. The genome of this new *Erwinia* species was assembled using hybrid long and short read techniques, and a comparative analysis was undertaken with other members of the genus to understand its potential ecological niche and impact. Genome composition analysis revealed that Erwimp is similar to other endophytic and ectophytic species in the genus and is unlikely to be restricted to its insect host. Evidence for an additional plant host includes the presence of a carotenoid synthesis operon implicated as a virulence factor in plant-associated members in the sister genus *Pantoea*. Unique features of Erwimp include several copies of intimin-like proteins which, along with signs of genome pseudogenization and a loss of certain metabolic pathways, suggests an element of host restriction seen elsewhere in the genus. Furthermore, a screening of individuals over two field seasons revealed the absence of the bacteria in *C. impunctatus* in the second year indicating this microbe-insect interaction is likely to be transient. These data suggest that *Culicoides impunctatus* may have an important role to play beyond a biting nuisance, as an insect vector transmitting Erwimp alongside any conferred impacts to surrounding biota.
