## Supplementary File 2 for "Comparative genomics of a novel *Erwinia* species associated with the Highland midge (*Culicoides impunctatus*)"

### Sheet: Erwinia 
Genome	Assembly Accession	Insect endosymbiont or free-living
Erwinia dacicola IL	GCF_001756855.1	Endosymbiont
Erwinia tracheiphila PSU1	GCF_000404125.1	Free-living
Bfo1	GCF_001078075.1	Free-living
Erwinia amylovora LA636	GCF_000513395.1	Free-living
Erwinia aphidicola JCM 21238	GCF_014773485.1	Free-living
Erwinia dacicola SC	GCF_001689725.1	Endosymbiont
Erwinia endophytica A41C3	GCF_009295515.1	Free-living
Erwinia gerundensis A4	GCF_017815635.1	Free-living
Erwinia haradaeae 3056	GCF_900698965.1	Endosymbiont
Erwinia haradaeae 3402	GCF_900698925.1	Endosymbiont
Erwinia haradaeae ErCis 3390	GCF_900698885.1	Endosymbiont
Erwinia iniecta B149	GCF_001267545.1	Free-living
Erwinia mallotivora BT MARDI	GCF_000590885.1	Free-living
Erwinia persicina B64	GCF_003485445.1	Free-living
Erwinia piriflorinigrans CFBP	GCF_001050515.1	Free-living
Erwinia psidii IBSBF 435	GCF_003846135.1	Free-living
Erwinia pyrifoliae EpK1/15	GCF_002952315.1	Free-living
Erwinia rhapontici CGMCC	GCF_009846845.1	Free-living
Erwinia sp. 9145	GCF_000745075.1	Free-living
Erwinia tasmaniensis ET1 99	GCF_000026185.1	Free-living
Erwinia toletana DAPP PG 735	GCF_000336255.1	Free-living
OLMDLW33	GCF_002752575.1	Free-living
Pantoea coffeiphila 342	GCF_002976475.1	Free-living
Erwinia dacicola EDB2	GCA_012027475.1	Endosymbiont

### Sheet: Pantoea
Genome	Assembly Accession
Pantoea agglomerans strain L15 gene clusters	GCF_003860325.1
Pantoea ananatis AJ13355	GCF_000270125.2
Pantoea anthophila strain LMG 2558	GCF_006494375.1
Pantoea dispersa strain BJQ0007	CP045216
Pantoea eucalypti strain LMG 24197	GCF_006494355.1
Pantoea eucrina strain LMG 5346	GCF_002095385.1
Pantoea hericii strain JZB2120024	GCF_014155795.1
Pantoea pleuroti strain JZB 2120015	GCF_014156615.1
Pantoea rodasii strain DSM 26611	GCF_002095465.1
Pantoea septica isolate MGYG HGUT 02423	GCF_902386985.1
Pantoea septica strain LMG 5345	GCF_002095575.1
Pantoea sp paga 1	GCF_007558755.1
Pantoea stewartii subsp stewartii DC283	GCF_000248395.1
Pantoea vagans strain FDAARGOS 160	GCA_002313185.2
Pantoea wallisii LMG 26277	GCF_002095485.1

### Sheet: Mixta
Genome	Assembly Accession
Mixta calida strain LMG 25383	GCF_002095355.1

### Sheet: Izhakiella
Genome	Assembly Accession
Izhakiella capsodis N6PO6	GCF_900115045.1
OLMDSP33	GCF_002752025.1
OLMTSP26	GCF_002752015.1

### Sheet: Tatumella
Genome	Assembly Accession
Tatumella saaichensis NML	GCF_000439375.1
Tatumella sp UCD D	GCF_000611875.2

### Sheet: Outgroup
Genome	Assembly Accession
Pectobacterium brasiliense	CP047495.1
Serratia marcescens SMB2099	HG738868.1
Shigella dysenteriae strain HNCMB	CP061527.1
Klebsiella pneumoniae subsp pneumoniae HS11286	CP003200.1
