## Supplementary File 7 for "Comparative genomics of a novel *Erwinia* species associated with the Highland midge (*Culicoides impunctatus*)"

### Sheet: BGI_2a.phyloFlash.extractedSSUc
OTU	read_cov	coverage	dbHit	taxonomy	%id	alnlen	evalue
BGI_2a.PFspades_1	140295	1121.3	U48380.1.1913	Eukaryota;Amorphea;Obazoa;Opisthokonta;Holozoa;Choanozoa;Metazoa;Animalia;BCP clade;Bilateria;Protostomia;Ecdysozoa;Arthropoda;Hexapoda;Insecta;Pterygota;Neoptera;Diptera;Culicoides variipennis	97.5	1908	-1
BGI_2a.PFspades_4	1283	16.0748	CP021242.1491245.1493032	Eukaryota;Amorphea;Obazoa;Opisthokonta;Nucletmycea;Fungi;Dikarya;Ascomycota;Saccharomycotina;Saccharomycetes;Saccharomycetales;Saccharomycetaceae;Kluyveromyces;Kluyveromyces lactis	97.9	1788	-1
BGI_2a.PFspades_2	361	4.42383	CP002686.14197677.14199484	Eukaryota;Archaeplastida;Chloroplastida;Charophyta;Phragmoplastophyta;Streptophyta;Embryophyta;Tracheophyta;Spermatophyta;Magnoliophyta;Brassicales;Arabidopsis;Arabidopsis thaliana (thale cress)	100	1798	-1
BGI_2a.PFspades_8	328	4.27394	LDOC03006220.5922.7807	Eukaryota;Amorphea;Obazoa;Opisthokonta;Holozoa;Choanozoa;Metazoa;Animalia;BCP clade;Bilateria;Deuterostomia;Chordata;Vertebrata;Gnathostomata;Euteleostomi;Tetrapoda;Mammalia;Homo sapiens (human)	98.4	1887	-1
BGI_2a.PFspades_7	294	3.44998	AF368516.1.1858	Eukaryota;Amorphea;Obazoa;Opisthokonta;Nucletmycea;Fungi;Zoopagomycota;Entomophthoromycotina;Entomophthoromycetes;Entomophthorales;Entomophthoraceae;Entomophthora;Entomophthora culicis	97.2	1853	-1
BGI_2a.PFspades_11	265	3.52575	KY016427.1.1715	Eukaryota;Amorphea;Obazoa;Opisthokonta;Holozoa;Choanozoa;Metazoa;Animalia;BCP clade;Bilateria;Protostomia;Ecdysozoa;Arthropoda;Chelicerata;Arachnida;Araneae;Argyroneta aquatica (water spider)	97	1635	-1
